# Establishment of 3D chromatin structure after fertilization and the metabolic switch at the morula-to-blastocyst transition require CTCF

**DOI:** 10.1101/2021.07.07.451492

**Authors:** Maria Jose Andreu, Alba Alvarez-Franco, Marta Portela, Daniel Gimenez-Llorente, Ana Cuadrado, Claudio Badia-Careaga, Maria Tiana, Ana Losada, Miguel Manzanares

## Abstract

The eukaryotic genome is tightly packed inside the nucleus, where it is organized in 3D at different scales. This structure is driven and maintained by different chromatin states and by architectural factors that bind DNA, such as the multi-zinc finger protein CTCF. Zygotic genome structure is established de novo after fertilization, but the impact of such structure on genome function during the first stages of mammalian development is still unclear. Here, we show that deletion of the Ctcf gene in mouse embryos impairs the correct establishment of chromatin structure, but initial lineage decisions take place and embryos are viable until the late blastocyst stage. Furthermore, we observe that maternal CTCF is not necessary for development. Transcriptomic analyses of mutant embryos show that the changes in metabolic and protein homeostasis programs that occur during the progression from the morula to the blastocyst depend on CTCF. Yet, these changes in gene expression do not correlate with disruption of chromatin structure, but mainly with proximal binding of CTCF to the promoter region of genes downregulated in mutants. Our results show that CTCF regulates both 3D genome organization and transcription during mouse preimplantation development, but mostly as independent processes.
