## Supplementary material for "Establishment of 3D chromatin structure after fertilization and the metabolic switch at the morula-to-blastocyst transition require CTCF": Table S1

### Sheet: Hoja 1
Sample	Genotype	Total reads	Valid-pairs
SE1	WT	5274236	888520
SE11	WT	7858603	3502268
SE12	WT	8030796	3440362
SE13	WT	8282184	2171793
SE14	WT	9084045	3141687
SE15	WT	7235170	3078248
SE16	WT	6234938	2372399
SE2	WT	6324328	966542
SE23	WT	6170842	1489143
SE25	WT	5763485	1506082
SE3	WT	6654916	1329033
SE32	WT	7756704	2059071
SE36	WT	5411248	1645035
C27_3	M KO	8292310	2972775
C4_2	M KO	6516792	1884695
C4_5	M KO	7960468	3945058
C4_7	M KO	7153752	1859720
C4_8	M KO	7880964	3490051
C64_5	M KO	6647562	809476
C64_6	M KO	7337307	2729951
C72_3	M KO	9830935	3650304
C72_4	M KO	6647075	2682032
C72_5	M KO	8095203	2563718
C95_3	M KO	6619418	1600879
C95_5	M KO	5896767	1285350
C95_8	M KO	7314517	2470303
C95_9	M KO	5755463	1392412
C27_2	MZ KO	6311675	2912902
C27_4	MZ KO	6909534	2925199
C27_5	MZ KO	8759816	3656150
C38_1	MZ KO	6588685	1710778
C4_6	MZ KO	7726700	2150679
C61_1	MZ KO	6311256	2166040
C61_2	MZ KO	6201866	2009997
C61_4	MZ KO	7494613	1421538
C64_4	MZ KO	4903303	901025
C72_2	MZ KO	9085935	2653099
C72_6	MZ KO	6224334	1010617
C89_2	MZ KO	6303488	1011093
C95_4	MZ KO	6190260	1956048
