## Supplementary material for "Establishment of 3D chromatin structure after fertilization and the metabolic switch at the morula-to-blastocyst transition require CTCF": Tabe S4

### Sheet: Hoja1
Primer	Sequence	Allele
p8563	CTAGGAGTGTAGTTCAGTGAGGCC	Forward common primer for Ctcf
p261	CGGCATCAGAGCAGCCGATTG	Reverse for Ctcf floxed allele
p8946	GCTCTAAAGAAGGTTGTGAGTTC	Reverse for Ctcf wt allele
Skas1	AAACCCTACTCTCTGTCAGCAAACTC	Reverse for Ctcf deleted allele
Cre F	TTACTGACCGTACACCAAATTTGCCTGC	Forward for Zp3-Cre allele
Cre R	CCTGGCAGCGATCGCTATTTTCCATGAGTG	Reverse for Zp3-Cre allele
